# The phers R package: using phenotype risk scores based on electronic health records to study Mendelian disease and rare genetic variants

**DOI:** 10.1101/2022.06.07.495133

**Authors:** Layla Aref, Lisa Bastarache, Jacob J. Hughey

**Affiliations:** Department of Biomedical Informatics, Vanderbilt University Medical Center, Nashville, Tennessee, USA; Program in Chemical and Physical Biology, Vanderbilt University School of Medicine, Nashville, Tennessee, USA

## Abstract

Electronic health record (EHR) data linked to DNA biobanks are a valuable resource for understanding the phenotypic effects of human genetic variation. We previously developed the phenotype risk score (PheRS) as an approach to quantify the extent to which a patient’s clinical features resemble a given Mendelian disease. Using PheRS, we have uncovered novel associations between Mendelian disease-like phenotypes and rare genetic variants, and identified patients who may have undiagnosed Mendelian disease. Although the PheRS approach is conceptually simple, it involves multiple mapping steps and was previously only available as custom scripts, limiting the approach’s usability. Thus, we developed the phers R package, a complete and user-friendly set of functions and maps for performing a PheRS-based analysis on linked clinical and genetic data. The package includes up-to-date maps between EHR-based phenotypes (i.e., ICD codes and phecodes), human phenotype ontology (HPO) terms, and Mendelian diseases. Starting with occurrences of ICD codes, the package enables the user to calculate phenotype risk scores, validate the scores using case-control analyses, and perform genetic association analyses. By increasing PheRS’s transparency and usability, the phers R package will help improve our understanding of the relationships between rare genetic variants and clinically meaningful human phenotypes.

**Availability:** The phers R package is free and open-source, and available on CRAN and at https://phers.hugheylab.org.

**Supplementary information:** Supplementary data are available at *Bioinformatics* online.
