## Supplementary material for "The phers R package: using phenotype risk scores based on electronic health records to study Mendelian disease and rare genetic variants": Table S1

disease_id	disease_name	n_case	n_control	beta	se	pval	ci_lower	ci_upper
130000	Ehlers Danlos	2002	3051211	1.60556982529379	0.0231060658720596	0	1.56028275040726	1.65085690018031
131100	Multiple endocrine neoplasia [MEN] type I	147	3054326	7.43759727369802	0.0726752926404333	0	7.29515626111313	7.58003828628291
143100	Huntington's disease	393	3053968	1.6142151195802	0.0416047830569524	0	1.53267121089017	1.69575902827024
154700	Marfan's syndrome	739	3053094	4.61454849477387	0.0574398614736505	0	4.50196839038815	4.72712859915958
162200	Neurofibromatosis, type 1	1071	3053027	5.59176593411483	0.0314605281772374	0	5.53010440751582	5.65342746071384
166200	Osteogenesis imperfecta	348	3053993	2.44026786040131	0.0401115729923744	0	2.36165059081875	2.51888512998387
171400	Multiple endocrine neoplasia [MEN] type IIA	127	3054379	3.60015274801122	0.0730193034335883	0	3.45703748639489	3.74326800962756
187300	Hereditary hemorrhagic telangiectasia	252	3054105	7.81441952372052	0.148135325546958	0	7.52407950575574	8.10475954168529
191100	Tuberous sclerosis	273	3054090	6.3864688611854	0.0676722972253675	0	6.25383354331258	6.51910417905823
192500	Long QT syndrome	1291	3050979	0.99843772939061	0.0102440070254127	0	0.978359836601609	1.01851562217961
212140	Primary carnitine deficiency	50	3054394	5.58431739409018	0.206675857930949	9.06498541908975e-161	5.17923999555395	5.98939479262641
219700	Cystic fibrosis	1374	3052073	6.21477691040283	0.0280990962484588	0	6.15970367192705	6.26985014887861
235200	Hereditary hemochromatosis	733	3053036	4.43238717665312	0.0587949611950248	0	4.31715112456444	4.54762322874181
259700	Osteopetrosis	74	3054297	2.15866717088773	0.125225578778911	1.38177442424613e-66	1.91322944927738	2.40410489249807
261600	Classical phenylketonuria	265	3054137	2.93834874881659	0.0668178301438794	0	2.80738815631377	3.06930934131941
300624	Fragile X chromosome	144	3054235	3.09512041808893	0.0702435288429613	0	2.95744557685296	3.2327952593249
306700	Hemophilia A	630	3053435	2.1408443453379	0.0198706413922411	0	2.10189858842468	2.17979010225113
306900	Hemophilia B	159	3054250	3.18940017389244	0.0458322489265394	0	3.0995705810693	3.27922976671559
603903	Sickle cell anemia (Hb-SS)	1384	3052146	4.42312111089338	0.032008330681351	0	4.36038591068553	4.48585631110123
613490	Alpha-1-antitrypsin deficiency	612	3053472	2.8132413851899	0.0329127108917789	0	2.74873363164331	2.87774913873649
