## Supplementary material for "The phers R package: using phenotype risk scores based on electronic health records to study Mendelian disease and rare genetic variants": Table S2

disease_id	variant_id	n_total	n_wt	n_het	n_hom	beta	se	pval	ci_lower	ci_upper	genotype	variant_name	annotation	disease_name
219700	7:117199645-ATCT-A	69215	67016	2079	120	0.35213489989241	0.0460792504059613	2.16713208978096e-14	0.261819649180274	0.442450150604546	heterozygous	p.Phe508del	pathogenic	Cystic fibrosis
219700	7:117199645-ATCT-A	69215	67016	2079	120	8.43997451448152	0.189450449861	0	8.06865196200984	8.8112970669532	homozygous	p.Phe508del	pathogenic	Cystic fibrosis
219700	rs1800130	69370	65145	4162	63	-0.00948768599690247	0.0335443829555378	0.777300500492566	-0.0752346157217987	0.0562592437279938	heterozygous	p.Pro1290=	benign	Cystic fibrosis
219700	rs1800130	69370	65145	4162	63	-0.208982591233292	0.264459588015477	0.429399050450612	-0.727322903868497	0.309357721401914	homozygous	p.Pro1290=	benign	Cystic fibrosis
613490	JHU_14.94855114	69377	63071	6163	143	0.00891106210328257	0.0221464050703066	0.687412549766978	-0.0344958515723297	0.0523179757788949	heterozygous	c.-5+1679A>G	benign	Alpha-1-antitrypsin deficiency
613490	JHU_14.94855114	69377	63071	6163	143	-0.027547054474864	0.138922792434383	0.842818452353336	-0.299835475084466	0.244741366134738	homozygous	c.-5+1679A>G	benign	Alpha-1-antitrypsin deficiency
613490	exm1124179	69388	66562	2745	81	0.138711750705857	0.0322682927964992	1.72035809678091e-05	0.0754659556634642	0.20195754574825	heterozygous	p.Glu366Lys	pathogenic	Alpha-1-antitrypsin deficiency
613490	exm1124179	69388	66562	2745	81	2.71434229495651	0.184205692572472	4.53276252494479e-49	2.35329947339935	3.07538511651367	homozygous	p.Glu366Lys	pathogenic	Alpha-1-antitrypsin deficiency
